# Metagenomic data reveal diverse fungal and algal communities associated with the lichen symbiosis

**DOI:** 10.1101/2020.03.04.966853

**Authors:** Hayden Smith, Francesco Dal Grande, Lucia Muggia, Rachel Keuler, Pradeep K. Divakar, Felix Grewe, Imke Schmitt, H. Thorsten Lumbsch, Steven D. Leavitt

## Abstract

Lichens have traditionally been considered the symbiotic phenotype from the interactions of a single fungal partner and one or few photosynthetic partners. However, the lichen symbiosis has been shown to be far more complex and may include a wide range of other interacting organisms, including non-photosynthetic bacteria, accessory fungi, and algae. In this study, we analyzed metagenomic shotgun sequences to better characterize lichen mycobiomes. Specifically, we inferred the range of fungi associated within lichen thalli from five groups of lichens – horsehair lichens (mycobiont=*Bryoria* spp.), shadow lichens (taxa in Physciaceae), rock posies (*Rhizoplaca* spp.), rock tripes (*Umbilicaria* spp.), and green rock shields (*Xanthoparmelia* spp.). Metagenomic reads from the multi-copy nuclear ribosomal internal transcribed spacer region, the standard DNA barcode region for fungi, were extracted, clustered, and used to infer taxonomic assignments. Our data revealed diverse lichen-associated mycobiomes, and closely related mycobionts tended to have more similar mycobiomes. Many of the members of the lichen-associated mycobiomes identified here have not previously been found in association with lichens. We found little evidence supporting the ubiquitous presence of Cystobasidiales yeasts in macrolichens, although reads representing this putative symbiotic partner were found in samples of horsehair lichens, albeit in low abundance. Our study further highlights the ecosystem-like features of lichens, with partners and interactions far from being completely understood. Future research is needed to more fully and accurately characterize lichen mycobiomes and how these fungi interact with the major lichen components – the photo- and mycobionts.
