## Supplementary material for "Metagenomic data reveal diverse fungal and algal communities associated with the lichen symbiosis": Table 1

### Sheet: final
Lichen	Mycobiont	DNA/SRX code	Locality	total # of reads (read length)	mapped reads	proportion ITS
green rock shields	Xanthoparmelia aff. chlorochroa (vagrant)	Leavitt 293f (BRY-C)	USA, NV, Elko Co.:	14422618 (125)	332746	0.0230711
green rock shields	Xanthoparmelia aff. chlorochroa (vagrant)	Leavitt 818f (BRY-C)	USA, WY, Natroma Co.:	13757990 (125)	311548	0.0226449
green rock shields	Xanthoparmelia aff. chlorochroa (vagrant)	Leavitt 16-524 (BRY-C)	USA, UT, Duchesne Co.: Ashley N.F., vicinity of Nutter's Canyon	28898632 (125)	527247	0.0182447
green rock shields	Xanthoparmelia aff. mexicana (saxicolous/isidiate)	Leavitt 149f (BRY-C)	USA, AZ, Mojave Co.: Arizona Strip	14226759 (125)	123489	0.00868005
green rock shields	Xanthoparmelia aff. plittii (saxicolous/isidiate)	Leavitt 576f (BRY-C)	USA, CA, San Diego Co.:	9167676 (125)	76207	0.00831258
green rock shields	Xanthoparmelia maricopensis (saxicolous/isidiate)	J. Leavitt 6698 (BRY-C)	USA, Maricopa Co.: Crater Range	12829844 (150)	92199	0.00718629
green rock shields	Xanthoparmelia neocumberlandia (saxicolous/fertile)	Leavitt 038f (BRY-C)	USA, UT, Wayne Co.: Boulder Mountain	4544904 (125)	46983	0.0103375
green rock shields	Xanthoparmelia neocumberlandia (saxicolous/fertile)	Leavitt 072f (BRY-C)	USA, UT, Wayne Co.: Boulder Mountain	8843260 (125)	84700	0.00957792
green rock shields	Xanthoparmelia neocumberlandia (saxicolous/fertile)	Leavitt 192f (BRY-C)	USA, CO, Dolores Co.:	10677112 (125)	232652	0.0217898
horsehairs	Bryoria fremontii	SRX1846191	Spribille et al. 2016	33462916 (200 & 250)	469130	0.0140194
horsehairs	Bryoria fremontii	SRX1846192	Spribille et al. 2016	43062618 (200)	362151	0.00840987
horsehairs	Bryoria fremontii	SRX1846193	Spribille et al. 2016	20317220 (250)	96649	0.004757
horsehairs	Bryoria tortuosa	SRX1846179	Spribille et al. 2016	38834682 (200)	190981	0.00491779
horsehairs	Bryoria tortuosa	SRX1846180	Spribille et al. 2016	32141407 (200)	180331	0.00561055
horsehairs	Bryoria tortuosa	SRX1846182	Spribille et al. 2016	33975174 (250)	472046	0.0138938
rock posies	Rhizoplaca arbuscula	Leavitt 8678 (BRY-C)	USA, ID, Lemhi Co.: vicinity of Leadore	10226038 (100)	133814	0.0130856
rock posies	Rhizoplaca arbuscula	Leavitt 18-1005 (BRY-C)	USA, ID, Lemhi Co.: vicinity of Leadore	29801789 (50)	352218	0.0118187
rock posies	Rhizoplaca arbuscula	Leavitt 18-1015 (BRY-C)	USA, ID, Lemhi Co.: vicinity of Leadore	7749422 (125)	136148	0.0175688
rock posies	Rhizoplaca melanophthalma	Leavitt 8801 (BRY-C)	USA, UT, Wayne Co.: Thousand Lakes Mountain	12371904 (100)	69127	0.00558742
rock posies	Rhizoplaca melanophthalma	Leavitt 8802 (BRY-C)	USA, UT, Wayne Co.: Thousand Lakes Mountain	11653316 (100)	71466	0.00613268
rock posies	Rhizoplaca melanophthalma	Leavitt 8810 (BRY-C)	USA, UT, Millard Co.: Fossil Mountain	11816706 (100)	48753	0.00412577
rock posies	Rhizoplaca melanophthalma spp. crispa	Leavitt 18-1002 (BRY-C)	USA, ID, Custer Co.: SE of Challis	6688542 (125)	82788	0.0123776
rock posies	Rhizoplaca melanophthalma spp. crispa	Leavitt 18-1003 (BRY-C)	USA, ID, Custer Co.: SE of Challis	7540500 (125)	110708	0.0146818
rock posies	Rhizoplaca melanophthalma spp. crispa	Leavitt 18-1004 (BRY-C)	USA, ID, Custer Co.: SE of Challis	29385326 (50)	177762	0.00604935
rock tripes	Umbilicaria hispanica	H1 (Dal Grande et al. 2017)	Dal Grande et al. 2017	29396267 (145)	559123	0.0190202
rock tripes	Umbilicaria hispanica	H3 (Dal Grande et al. 2017)	Dal Grande et al. 2017	27171115 (145)	524642	0.0193088
rock tripes	Umbilicaria hispanica	H6 (Dal Grande et al. 2017)	Dal Grande et al. 2017	23760773 (145)	473106	0.0199112
rock tripes	Umbilicaria posulata	ESi Pool1 (Dal Grande et al. 2018)	Dal Grande et al. 2018	28862057 (100)	158147	0.00547941
rock tripes	Umbilicaria posulata	ESi Pool2 (Dal Grande et al. 2018)	Dal Grande et al. 2018	37303042 (100)	248656	0.00666584
rock tripes	Umbilicaria posulata	ESi Pool3 (Dal Grande et al. 2018)	Dal Grande et al. 2018	35351050 (100)	209165	0.0059168
shadow lichens	Mobergia calculiformis	Leavitt 16-997 (BRY-C)	Mexico, Baja California Norte	25328630 (125)	893862	0.0352906
shadow lichens	Oxernella safavidiorum	Leavitt 16-665 (BRY-C)	USA, UT, Millard Co.: Sawtooth Mountain	12041152 (125)	103663	0.00860906
shadow lichens	Physcia biziana	Leavitt 17-611 (BRY-C)	USA, NV, White Pine County: Great Basin National Park	20810956 (125)	207703	0.00998046
shadow lichens	Physciella chloantha	Leavitt 17-586 (BRY-C)	USA, NV, White Pine County: Great Basin National Park	22390882 (125)	206766	0.00923438
shadow lichens	Rinodina sp.	Leavitt 17-566 (BRY-C)	USA, NV, White Pine County: Great Basin National Park	13399600 (125)	245262	0.0183037
